# Host- and microbial-mediated mucin degradation differentially shape *Pseudomonas aeruginosa* physiology and gene expression

**DOI:** 10.1101/2025.06.18.660398

**Authors:** Sabrina J. Arif, Kayla M. Hoffman, Jeffrey M. Flynn, Talia D. Wiggen, Sarah K. Lucas, Alex R. Villarreal, Adam J. Gilbertsen, Jordan M. Dunitz, Ryan C. Hunter

**Author notes:** To whom correspondence should be addressed: Ryan C. Hunter, Department of Microbiology & Immunology, Jacobs School of Medicine and Biomedical Sciences, University at Buffalo, 955 Main St., Buffalo, NY 14203. These authors contributed equally to this work (Sabrina J. Arif, Kayla M. Hoffman).

## Abstract

*Pseudomonas aeruginosa* is a hallmark pathogen of cystic fibrosis (CF) airway infections, capable of reaching high cell densities despite its limited ability to directly utilize mucin glycoproteins as a nutrient source. In the CF lung, however, *P. aeruginosa* may access preferred carbon sources (e.g., amino acids and short-chain fatty acids) through metabolic cross-feeding with co-colonizing mucin-degrading microbes. Although host-derived enzymes such as neutrophil elastase can also degrade mucins, the extent to which host-mediated mucin breakdown supports *P. aeruginosa* growth remains unclear. Thus, here we compared the nutritional impact of microbial versus host mucolytic activity on *P. aeruginosa* physiology. Analyses of CF sputum revealed patient-specific variability in mucin integrity that is shaped by both host and microbial factors. We demonstrate that mucin degradation by anaerobic bacteria through proteolysis, glycolysis, and fermentation, promotes robust *P. aeruginosa* growth, unlike mucin processed by neutrophil elastase alone. Targeted metabolomics identified acetate and propionate as key metabolites driving this cross-feeding, while transcriptomic and phenotypic analyses revealed that *P. aeruginosa* engages in diauxic growth on a broader set of mucin-derived substrates. Unexpectedly, cross-feeding with anaerobes triggered the induction of *P. aeruginosa* denitrification and fermentation pathways, suggesting redox remodeling despite being cultured under oxygen-replete conditions. Finally, the transcriptional profile of *P. aeruginosa* grown on anaerobe-conditioned mucins more closely resembled its in vivo gene expression, more so than when grown on intact or neutrophil-degraded mucins. Together, these findings provide new insight into the potential role of interspecies metabolic interactions in shaping pathogen physiology in the inflammatory, polymicrobial, and mucus-rich environment of the CF airways.

**Author Summary:** Cystic fibrosis (CF) airways contain viscous mucus that traps both pathogens and commensals. The major pathogen, *P. aeruginosa* thrives in these mucus-rich, inflamed environments, but how it acquires nutrients to sustain growth is poorly understood. We demonstrate that while host neutrophil enzymes degrade mucin polymers, this degradation alone does not provide substantial nutrients to support *P. aeruginosa* proliferation. In contrast, co-colonizing anaerobic microbiota extensively degrade mucins and generate short-chain fatty acids and other metabolites that strongly promote *P. aeruginosa* growth. We show that anaerobe-degraded mucins not only support faster growth but also trigger redox remodeling and gene expression changes that closely resemble *P. aeruginosa* behavior in CF patient sputum. This work highlights the important role of interspecies metabolic interactions in shaping CF airway infections and suggests new consideration for therapeutic strategies targeting airway microbiomes.
