## Supplemental File 3 for "Host- and microbial-mediated mucin degradation differentially shape *Pseudomonas aeruginosa* physiology and gene expression"

### Sheet: S3a. TIGRFAM Meta roles
Meta role	Untreated	HNE	AMDC	EpiSCFM2 (Lewin et al)
Cellular processes (485)	0.835052	0.865979	0.861856	0.826804
Envelope (235)	0.817021	0.846809	0.86383	0.834043
Genetic Info processing (836)	0.746411	0.761962	0.784689	0.92823
Metabolism (1593)	0.755179	0.784683	0.829253	0.879473
Regulation (163)	0.785276	0.779141	0.834356	0.858896
Unknown function (1835)	0.836512	0.849046	0.865395	0.914986

### Sheet: S3b. TIGRFAM Main roles
Main role	Untreated	HNE	AMDC	EpiSCFM2 (Lewin et al)
Amino acid biosynthesis (117)	0.692308	0.794872	0.777778	0.931624
Biosynthesis of cofactors, prosthetic groups, and carriers (167)	0.820359	0.820359	0.850299	0.898204
Cell envelope (235)	0.817021	0.846809	0.86383	0.829787
Cellular processes 2 (485)	0.835052	0.865979	0.861856	0.826804
Central intermediary metabolism (108)	0.833333	0.851852	0.888889	0.87963
DNA metabolism (92)	0.771739	0.76087	0.804348	0.923913
Energy metabolism (438)	0.746575	0.787671	0.840183	0.874429
Fatty acid and phospholipid metabolism (91)	0.725275	0.758242	0.78022	0.956044
Mobile and extrachromosomal element functions (3)	1	1	1	1
Protein fate (157)	0.764331	0.802548	0.834395	0.904459
Protein synthesis (200)	0.63	0.655	0.695	0.97
Purines, pyrimidines, nucleosides, and nucleotides (66)	0.742424	0.787879	0.863636	0.833333
Regulatory functions (56)	0.714286	0.714286	0.821429	0.839286
Signal transduction (107)	0.82243	0.813084	0.841121	0.869159
Transcription (384)	0.799479	0.799479	0.804688	0.921466
Transport and binding proteins (606)	0.747525	0.762376	0.818482	0.859736
Unknown function 2 (1835)	0.836512	0.849046	0.865395	0.914986

### Sheet: S2c. TIGRFAM Sub roles
Sub role	# Genes in PA14	Untreated	HNE	AMDC	EpiSCFM2 (Lewin et al, 2023)
2'-Deoxyribonucleotide metabolism	9	0.666667	0.777778	0.777778	0.888889
Adaptations to atypical conditions	38	0.631579	0.710526	0.736842	0.868421
Aerobic	2	0.5	0.5	0.5	1
Amino acids and amines	109	0.697248	0.798165	0.880734	0.899083
Amino acids, peptides and amines	152	0.664474	0.717105	0.855263	0.828947
Amino sugars	5	1	0.8	1	1
Anaerobic	16	0.6875	0.6875	0.625	0.875
Anions	38	0.921053	0.973684	0.973684	0.842105
Aromatic amino acid family	21	0.809524	0.904762	0.857143	0.952381
Aspartate family	28	0.75	0.857143	0.821429	0.892857
ATP-proton motive force interconversion	9	0.333333	0.333333	0.333333	1
Biosynthesis	72	0.694444	0.694444	0.736111	0.944444
Biosynthesis and degradation of murein sacculus and peptidoglycan	44	0.840909	0.840909	0.840909	0.886364
Biosynthesis and degradation of polysaccharides	11	1	1	1	0.909091
Biosynthesis and degradation of surface polysaccharides and lipopolysaccharides	109	0.752294	0.788991	0.807339	0.862385
Biotin	6	0.666667	0.5	0.833333	1
Carbohydrates, organic alcohols, and acids	42	0.833333	0.833333	0.857143	0.97619
Cations and iron carrying compounds	158	0.620253	0.544304	0.905063	0.816456
Cell division	29	0.965517	0.931034	0.896552	0.965517
Chemotaxis and motility	99	0.787879	0.858586	0.848485	0.656566
Chromosome-associated proteins	2	1	1	1	1
Degradation	9	0.888889	1	1	1
Degradation of DNA	6	0.833333	1	1	0.833333
Degradation of proteins, peptides, and glycopeptides	40	0.775	0.875	0.875	0.925
Degradation of RNA	5	0.6	0.6	0.6	1
Detoxification	57	0.807018	0.824561	0.824561	0.859649
DNA interactions	5	0.6	0.6	0.8	1
DNA replication, recombination, and repair	84	0.761905	0.738095	0.785714	0.928571
DNA transformation	4	1	1	1	1
DNA-dependent RNA polymerase	4	0.25	0.25	0.25	1
Electron transport	112	0.714286	0.8125	0.857143	0.785714
Entner-Doudoroff	1	1	1	1	1
Folic acid	14	0.928571	0.928571	0.928571	0.928571
Glutamate family	29	0.655172	0.724138	0.689655	0.965517
Glutathione and analogs	6	1	1	1	0.666667
Glycolysis/gluconeogenesis	18	0.888889	0.777778	0.777778	0.833333
Heme, porphyrin, and cobalamin	46	0.782609	0.826087	0.891304	0.891304
Histidine family	12	0.583333	0.583333	0.75	0.916667
Lipoate	1	1	1	1	1
Menaquinone and ubiquinone	13	0.923077	0.923077	0.923077	0.923077
Molybdopterin	11	0.909091	0.909091	1	1
Nitrogen metabolism	22	0.954545	0.954545	0.954545	0.954545
Nucleosides, purines and pyrimidines	7	0.714286	0.714286	0.857143	1
Nucleotide and nucleoside interconversions	7	0.857143	0.857143	0.857143	0.714286
One-carbon metabolism	11	0.909091	0.909091	0.818182	0.818182
Other@Biosynthesis of cofactors, prosthetic groups, and carriers	26	0.846154	0.807692	0.807692	0.884615
Other@Cell envelope	8	0.875	1	0.875	1
Other@Cellular processes 2	3	0.666667	0.666667	1	1
Other@Central intermediary metabolism	23	0.782609	0.826087	0.782609	0.913043
Other@Energy metabolism	107	0.850467	0.878505	0.925234	0.925234
Other@Fatty acid and phospholipid metabolism	10	0.8	1	0.9	1
Other@Mobile and extrachromosomal element functions	1	1	1	1	1
Other@Protein synthesis	10	0.8	0.8	0.8	0.9
Other@Purines, pyrimidines, nucleosides, and nucleotides	8	0.875	0.875	0.875	0.75
Other@Regulatory functions	7	0.571429	0.571429	0.857143	0.714286
Other@Signal transduction	6	0.833333	0.833333	0.833333	0.833333
Other@Transport and binding proteins	36	0.916667	0.833333	0.833333	0.805556
Pantothenate and coenzyme A	10	0.8	0.8	0.6	0.8
Pathogenesis	138	0.876812	0.898551	0.898551	0.876812
Pentose phosphate pathway	12	0.833333	0.75	0.833333	0.916667
Phosphorus compounds	10	0.9	0.9	0.8	0.9
Polyamine biosynthesis	11	0.636364	0.636364	0.818182	0.818182
Porins	30	0.766667	0.766667	0.766667	0.733333
Prophage functions	2	1	1	1	1
Protein and peptide secretion and trafficking	70	0.728571	0.8	0.885714	0.857143
Protein folding and stabilization	29	0.689655	0.655172	0.724138	0.931034
Protein interactions	2	0.5	0.5	0.5	1
Protein modification and repair	18	0.888889	0.944444	1	1
PTS	5	0.8	0.8	0.8	0.8
Purine ribonucleotide biosynthesis	19	0.684211	0.684211	0.842105	0.842105
Pyridine nucleotides	15	0.8	0.8	0.866667	0.933333
Pyridoxine	7	0.857143	0.857143	1	0.857143
Pyrimidine ribonucleotide biosynthesis	12	0.666667	0.666667	0.75	0.916667
Pyruvate dehydrogenase	6	0.666667	0.666667	0.666667	1
Pyruvate family	12	0.416667	0.833333	0.75	0.833333
Riboflavin, FMN, and FAD	6	0.833333	0.833333	0.833333	1
Ribosomal proteins: synthesis and modification	66	0.348485	0.348485	0.439394	0.939394
RNA interactions	1	1	1	1	1
RNA processing	20	0.65	0.55	0.55	0.95
Salvage of nucleosides and nucleotides	11	0.833333	1	1	0.909091
Serine family	15	0.8	0.8	0.8	1
Small molecule interactions	41	0.756098	0.756098	0.829268	0.829268
Sugars	11	0.818182	0.818182	0.909091	0.818182
Sulfur metabolism	26	0.769231	0.846154	1	0.807692
Surface structures	74	0.891892	0.918919	0.959459	0.743243
TCA cycle	24	0.583333	0.5	0.541667	0.875
Thiamine	7	0.428571	0.428571	0.714286	1
Toxin production and resistance	117	0.871795	0.888889	0.871795	0.837607
Transcription factors	355	0.867606	0.859155	0.828169	0.912676
Translation factors	21	0.47619	0.52381	0.571429	0.952381
tRNA aminoacylation	29	0.758621	0.793103	0.793103	1
tRNA and rRNA base modification	74	0.837838	0.864865	0.878378	1
Two-component systems	96	0.822917	0.8125	0.84375	0.875
Unknown function 3	1835	0.836512	0.849046	0.865395	0.914986
Unknown substrate	143	0.86014	0.853147	0.874126	0.944056
